# A recurrent *de novo* splice site variant involving *DNM1* exon 10a causes developmental and epileptic encephalopathy through a dominant-negative mechanism

**DOI:** 10.1101/2022.06.02.492389

**Authors:** Shridhar Parthasarathy, Sarah M Ruggiero, Antoinette Gelot, Fernanda C Soardi, Bethânia F R Ribeiro, Douglas E V Pires, David B Ascher, Alain Schmitt, Caroline Rambaud, Hongbo M Xie, Laina Lusk, Olivia Wilmarth, Pamela Pojomovsky McDonnell, Olivia A Juarez, Alexandra N Grace, Julien Buratti, Cyril Mignot, Domitille Gras, Caroline Nava, Samuel R Pierce, Boris Keren, Benjamin C Kennedy, Sergio D J Pena, Ingo Helbig, Vishnu Anand Cuddapah

## Abstract

Heterozygous pathogenic variants in *DNM1* cause developmental and epileptic encephalopathy (DEE) due to a dominant-negative mechanism impeding vesicular fission. Thus far, pathogenic variants in *DNM1* have been studied using a canonical transcript that includes the alternatively spliced exon 10b. However, after performing RNA sequencing in thirty-nine pediatric brain samples, we find the primary transcript expressed in the brain includes the downstream exon 10a instead. Using this information, we evaluated genotype-phenotype correlations of variants affecting exon 10a and identified a cohort of eleven previously unreported individuals. Eight individuals harbor a recurrent *de novo* splice site variant, NG_029726.1(NM_001288739.1):c.1197-8G>A, which affects exon 10a and leads to DEE consistent with the classical *DNM1* phenotype. We find this splice site variant leads to disease through an unexpected dominant-negative mechanism. Functional testing reveals an in-frame upstream splice acceptor causing insertion of two amino acids predicted to impair oligomerization-dependent activity. This is supported by neuropathological samples showing accumulation of synaptic vesicles adherent to the plasma membrane consistent with impaired vesicular fission. Two additional individuals with missense variants affecting exon 10a, p.(Arg399Trp) and p.(Gly401Asp), had a similar DEE phenotype. In contrast, a single individual with a missense variant affecting exon 10b, p.(Pro405Leu), which is less expressed in the brain, had a correspondingly less severe presentation. Thus, we implicate variants affecting exon 10a as causing the severe DEE typically associated with *DNM1*-related disorders. We highlight the importance of considering relevant isoforms for disease-causing variants, as well as the possibility of splice site variants acting through a dominant-negative mechanism.
