## Supplemental Table 1 for "A recurrent *de novo* splice site variant involving *DNM1* exon 10a causes developmental and epileptic encephalopathy through a dominant-negative mechanism"

### Sheet: DNM1_supplemental
ID	SEX	DIAGNOSIS	ID_DD	AGE_ONSET	AGE_AT_COLLECTION
6ajFf	Female	Focal	No	5	8.36712
0vAJr	Male	EE	Yes	0.5	8.63288
WXO31	Male	Focal	Yes	1.75	3.23014
noZRQ	Male	EE	Yes	0.25	4.83288
VnjHD	Male	Focal	No	1.5	5.30685
wICCg	Male	EE	Yes	6	13.4822
aktf6	Male	Focal	No	8	9.07945
pm8hP	Male	Focal	Yes	5	22.589
42tNq	Male	Focal	Yes	0.5833	1.16712
jABtW	Female	Focal	No	4.9	17.1342
UGMGt	Male	Focal	Yes	1	2.94247
xgeFa	Male	Focal	No	2	5.50411
qtLsN	Female	EE	Yes	1.25	1.25479
8RGH3	Male	Focal	No	0.5	17.7096
OYXgZ	Male	EE	Yes	0.4167	3.92603
Lw9LA	Female	EE	Yes	2.0833	12.9781
zFR2P	Female	Focal	No	5	11.5918
AYP7o	Male	Focal	No	6	7.07945
ZvH9f	Male	Focal	No	9	20.4932
K0Dbj	Male	Focal	No	1	2.25205
yBoD4	Male	Focal	Yes	2.5	4.74795
rlsfh	Female	Focal	No	2	13.589
0znbx	Male	Focal	No	8.25	10.5534
hwmaI	Male	Focal	No	13	13.6658
TkouC	Male	Focal	No	6.1667	14.0795
VUHgG	Female	Focal	No	3	4.31233
hJx1A	Male	EE	Yes	0.3333	5.00822
1a5Ij	Male	Focal	No	7	10.4849
hVNMI	Female	EE	No	0.25	1.77534
npRVm	Female	Focal	No	10	16.5671
Nz8hz	Male	Focal	No	6	12.8082
0Bbn7	Male	Focal	No	4	4.45479
Fk0qd	Male	Focal	No	10	17.2904
APUE9	Male	Focal	Yes	1.1667	2.01644
hVCss	Female	EE	Yes	0.1667	3.02192
XkxwI	Female	Focal	No	8	8.51781
g5GJ8	Male	Focal	No	9.75	11.0904
jPGH0	Female	Focal	No	11.3333	12.3096
BkTWY	Female	Focal	Yes	5	13.274
